# Regularized sequence-context mutational trees capture variation in mutation rates across the human genome

**DOI:** 10.1101/2022.10.14.512160

**Authors:** Christopher J. Adams, Mitchell Conery, Benjamin J. Auerbach, Shane T. Jensen, Iain Mathieson, Benjamin F. Voight

## Abstract

Germline mutation is the mechanism by which genetic variation in a population is created. Inferences derived from mutation rate models are fundamental to many population genetics inference methods. Previous models have demonstrated that nucleotides flanking polymorphic sites – the local sequence context – explain variation in the probability that a site is polymorphic. However, limitations to these models exist as the size of the local sequence context window expands. These include a lack of robustness to data sparsity at typical sample sizes, lack of regularization to generate parsimonious models and lack of quantified uncertainty in estimated rates to facilitate comparison between models. To address these limitations, we developed Baymer, a regularized Bayesian hierarchical tree model that captures the heterogeneous effect of sequence contexts on polymorphism probabilities. Baymer implements an adaptive Metropolis-within-Gibbs Markov Chain Monte Carlo sampling scheme to estimate the posterior distributions of sequence-context based probabilities that a site is polymorphic. We show that Baymer accurately infers polymorphism probabilities and well-calibrated posterior distributions, robustly handles data sparsity, appropriately regularizes to return parsimonious models, and scales computationally at least up to 9-mer context windows. We demonstrate application of Baymer in three ways – first, identifying differences in polymorphism probabilities between continental populations in the 1000 Genomes Phase 3 dataset, second, in a sparse data setting to examine the use of polymorphism models as a proxy for *de novo* mutation probabilities as a function of variant age, sequence context window size, and demographic history, and third, comparing model concordance between different great ape species. We find a shared context-dependent mutation rate architecture underlying our models, enabling a transfer-learning inspired strategy for modeling germline mutations. In summary, Baymer is an accurate polymorphism probability estimation algorithm that automatically adapts to data sparsity at different sequence context levels, thereby making efficient use of the available data.

**AUTHOR SUMMARY:** Many biological questions rely on accurate estimates of where and how frequently mutations arise in populations. One factor that has been shown to predict the probability that a mutation occurs is the local DNA sequence surrounding a potential site for mutation. It has been shown that increasing the size of local DNA sequence immediately surrounding a site improves prediction of where, what type, and how frequently the site is mutated. However, current methods struggle to take full advantage of this trend as well as capturing how certain our estimates are, in practice. We have designed a model, implemented in software (named *Baymer*), that is able to use large windows of sequence context to accurately model mutation probabilities in a computationally efficient manner. We use Baymer to identify specific DNA sequences that have the biggest impacts on mutability and apply the model to find motifs that have potentially evolved mutability between different human populations. We also apply it to show that germline mutations observed as polymorphic sites in humans - those that have occurred in our recent evolutionary history - can model very young mutations (*de novo* mutations) as well as polymorphism observed in populations of closely related great ape species.
