## Supplementary Tables for "Regularized sequence-context mutational trees capture variation in mutation rates across the human genome"

### Sheet: S1 Table
S1 Table. Calibration of credible sets across mer levels by measuring number of simulations capturing the truth value.
	Fraction within credible set interval
Mer level	0.5	0.75	0.9	0.95	0.99
1	0.48	0.73	0.88	0.93	0.97
2	0.58	0.83	0.95	0.98	0.99
3	0.6	0.85	0.96	0.98	0.99
4	0.58	0.83	0.94	0.98	0.99
5	0.49	0.74	0.89	0.95	0.99
6	0.45	0.66	0.81	0.88	0.96
7	0.67	0.84	0.91	0.94	0.98
Total	0.62	0.8	0.89	0.93	0.97

### Sheet: S2 Table
S2 Table. Likelihood of even bp NFE Baymer models on 9-mer odd bp holdout NFE data.
Max mer level	# Poly. Prob. Parameters	log likelihood	△(model LL with 9mer LL)
3	96	-4487468	-3135387
5	1536	-2740587	-1388507
7	24576	-1909090	-557009
9	393216	-1352081	0

### Sheet: S3 Table
S3 Table. Top 5 largest mean posterior phi estimates for each context size.
Context size	Context mutation	Mutation type	Mean posterior phi	Mean posterior poly. prob.	# Contexts	# Mutations
2	CG>T	CpG>T	2.20874	0.348952	35373575	12343634
2	AT>G	A>G	0.534843	0.03126	335331096	10482564
2	AA>G	A>G	-0.500829	0.0110969	420345973	4664509
2	CT>T	C>T	-0.495413	0.0233543	302407968	7062549
2	CA>T	C>T	-0.429901	0.0249356	312150497	7783623
3	GAT>G	A>G	-0.571384	0.017654	57670150	1018122
3	ACC>A	C>A	0.457835	0.0178956	49503301	885883
3	GAT>T	A>T	0.409184	0.00921986	57670150	531708
3	GCG>A	CpG>A	0.380997	0.0164516	8302083	136592
3	TAA>T	A>T	0.377422	0.00498164	91978785	458227
4	ACAT>G	C>G	-0.654773	0.00385691	23144644	89264
4	TAAG>T	A>T	-0.589586	0.00276259	16517919	45625
4	ACAC>G	C>G	-0.561531	0.00423384	16139207	68325
4	ACAA>A	C>A	0.540904	0.0151275	23998076	363037
4	ACAG>G	C>G	0.455968	0.0117119	22511336	263632
5	CAATG>G	A>G	1.09368	0.0940318	4596789	432240
5	CAATT>G	A>G	1.08246	0.0680457	5602539	381230
5	CAATC>G	A>G	1.04948	0.0744045	3205690	238533
5	CAACG>G	A>G	0.887742	0.0456927	458421	20946
5	CTAAA>T	A>T	-0.871936	0.0032408	6337549	20539
6	TTAAAC>T	A>T	-1.30626	0.00404826	1499401	6069
6	TTAAAG>T	A>T	-1.17212	0.00462928	2074520	9602
6	TTAAAT>T	A>T	-0.955999	0.00574593	3286945	18889
6	TCCGCG>G	CpG>G	0.829619	0.0112542	29383	332
6	GGAAAT>G	A>G	-0.818372	0.00688265	1962163	13498
7	GTTAAAA>T	A>T	-1.178	0.00852958	587677	5009
7	GAAACGA>C	A>C	-1.10827	0.00119013	49225	57
7	TCCCACC>G	C>G	-1.02957	0.00269623	523668	1411
7	CCCAAAA>C	A>C	0.979615	0.0315155	490960	15473
7	GAAACCC>C	A>C	-0.97216	0.00283676	589688	1672
8	ATTAAAAT>T	A>T	-1.9148	0.00328989	420724	1382
8	ATTAAAAC>T	A>T	-1.83718	0.00355666	187717	666
8	TTTAAAAC>T	A>T	-1.69081	0.00756955	288169	2179
8	TCTCAAAC>A	C>A	-1.6584	0.00312504	248774	776
8	ATTAAAAG>T	A>T	-1.64659	0.00430259	223228	957
9	CGATATCCT>C	A>C	2.13664	0.0245605	1944	50
9	CGCGAGAGA>C	A>C	2.06625	0.0419241	443	21
9	TGGAAATCG>G	A>G	-1.92146	0.00365608	3191	9
9	TGCAATACC>T	A>T	-1.85682	0.00243975	9677	21
9	CTTTAAAAT>T	A>T	-1.84005	0.00275673	115272	315

### Sheet: S4 Table
S4 Table. Motifs tested for enrichment in the top or bottom 1% of polymorphism probabilities for each mutation type.
Motif	Mutation type	Effect on substitution probability	Bonferroni-corrected enrichment p-value
NGGTATTNN	A>C	Lower	2.72594e-128
NGATATTNN	A>C	Lower	6.59151e-121
GTACATNNN	A>C	Higher	3.23337e-111
AAAAANNNN	A>C	Higher	5.63914e-94
NNCTATCTN	A>C	Higher	2.91561e-37
NNTAAATTT	A>C	Higher	5.44905e-31
NCCCAAAAAc	A>C	Higher	6.52595e-07
NNNNACACC	A>C	Higher	0.298762
AGAGACGAN	A>C	Lower	1
NNCTATNNNbc	A>G	Higher	3.00367e-267
NNTAAACCN	A>G	Lower	2.47491e-114
NCCAATGNNabc	A>G	Higher	2.3979e-102
NNAAAACNNa	A>G	Lower	3.82233e-99
NNNAATNTA	A>G	Higher	0.0190882
NNNAAANNN	A>T	Lower	0
NGGGATNNNa	A>T	Higher	2.07796e-122
NNNAAAAGC	A>T	Lower	3.10687e-105
AAGGATNNNa	A>T	Higher	4.12304e-45
NNNGATCTA	A>T	Higher	4.12304e-45
NNNAATTTTabc	A>T	Higher	4.15756e-43
NNNTAAAAAac	A>T	Higher	2.91561e-37
AAAAANNNN	A>T	Higher	1.84038e-29
NNNACCCNN	C>A	Higher	6.96404e-202
NNAACCNNN	C>A	Higher	5.17586e-140
NNNNCCCCCc	C>A	Higher	1.83061e-96
NNAACCTNN	C>A	Higher	1.4078e-89
NNNNCCTTNc	C>A	Higher	1.24015e-84
NCTCCNNNN	C>A	Lower	5.09843e-81
NCCTCTNNN	C>A	Lower	3.18985e-68
CCCCCNNNNc	C>A	Higher	1.80087e-51
NTTCCNNNN	C>A	Lower	9.78192e-48
NCTCCTNNNc	C>A	Lower	4.371e-36
NCTCCANNN	C>G	Lower	2.3905e-200
NNTCCANNNc	C>G	Lower	6.11829e-180
CCCCCNNNNc	C>G	Higher	2.12247e-125
NGCTCTNNN	C>G	Higher	1.15447e-121
NNCCCCNNN	C>G	Higher	3.99331e-102
NNNCCANCN	C>G	Lower	7.46358e-52
NNNNCCTTNc	C>G	Higher	8.60979e-41
NNNNCCCCC	C>T	Higher	8.88796e-241
NNNTCAANNc	C>T	Lower	1.33069e-120
NNNTCTNGNc	C>T	Lower	1.45745e-116
NTTTCTNNNc	C>T	Lower	4.00942e-116
NNNACACCN	C>T	Higher	4.40047e-65
NTTACANCN	C>T	Higher	3.22397e-43
NNTACACCT	C>T	Higher	5.08128e-31
NATACNNNN	C>T	Higher	3.96412e-27
NNTCCGCNN	CpG>A	Lower	9.66753e-71
NTTGCGNNN	CpG>A	Higher	1.52594e-33
NNNCCGCCN	CpG>A	Lower	6.56155e-27
CTTGCGNNN	CpG>A	Higher	2.42701e-23
NTTTCGCCN	CpG>A	Lower	2.07157e-22
NNCCCGNNN	CpG>G	Higher	3.74807e-34
NCTACGGNN	CpG>G	Lower	1.2224e-28
NNNTCGAGN	CpG>G	Higher	6.56155e-27
NNNNCGAGC	CpG>G	Higher	1.5215e-19
NNNNCGCCN	CpG>G	Lower	2.88069e-15
NTTTCGNNN	CpG>G	Lower	6.90609e-12
NNAACGNNN	CpG>G	Lower	0.883022
NNNNCGCGNab	CpG>T	Lower	5.36588e-62
CGCGCGNNN	CpG>T	Lower	4.18316e-38
NNNACGCAA	CpG>T	Higher	3.77019e-36
NNNACGCTA	CpG>T	Higher	1.21364e-21
TATACGNNNc	CpG>T	Higher	3.22423e-12
TCTACGNNNc	CpG>T	Higher	1.47064e-05
NTTACGNNNc	CpG>T	Higher	0.000113475
a previously reported in Aggarwala and Voight
b previously reported in Carlson et al.
c previously reported in Bethune et al.

### Sheet: S5 Table
S5 Table. Baymer modeled 1KG private continental context mutations with extreme polymorphism probability differences
Context Mutation	log(Poly. Prob. Fraction)	Poly. Prob. Fraction Overlap	Shift Difference	Shift Fraction Overlap	Population Specificity
European vs. African
C>G	-0.0309785	0.000963543	1.4e-06	0.000963543	African
CA>T	-0.0393799	0.000171118	0.0497365	8.13628e-13
CC>T	0.117416	0	-0.107061	0	European
CG>T	-0.0338759	0.000757846	0.0442323	9.23042e-07
TCC>Tabc	0.291111	0	-0.173653	1.3556e-157	European
TCT>Tabc	0.135918	1.55966e-18	-0.116286	8.52016e-16	European
GCAATTA>G	0.569226	0.00471862	-0.66823	0.00236629
TATATATC>G	-0.6602	0.00716385	0.729847	0.00555697	African
European vs. South Asian
A>T	-0.0281568	0.0066375	7e-07	0.0066375
C>A	-0.0276262	0.00272033	1.3e-06	0.00272033
CC>T	0.0528913	2.09403e-09	-0.0462953	7.07532e-06	European
TCC>Tabc	0.111913	1.18062e-09	-0.059035	0.00272856	European
TCT>Tabc	0.0632521	0.00502528	-0.0657862	0.00288447	European
CTATA>T	-0.587307	0.00288005	0.49308	0.00729488	South Asia
ATCTTC>G	-0.606431	0.00758687	0.66757	0.00536762
European vs. East Asian
A>G	-0.0228453	2.11193e-06	2.343e-06	2.11193e-06
A>T	-0.0581165	1.08496e-28	1.5e-06	1.08496e-28
C>A	-0.0326122	0.000486898	1.5e-06	0.000486898
C>T	0.0403218	1.48605e-213	-7.986e-06	1.48605e-213
CC>T	0.155852	0	-0.115531	0	European
CCC>Tabc	0.0810447	0.00140836	0.0747943	0.000662645
TCC>Tabc	0.312134	0	-0.156316	2.36412e-97	European
GCT>T	-0.0639134	0.00573658	0.0950034	6.06449e-05
TCT>Tabc	0.133071	2.97616e-19	-0.10199	9.5684e-06	European
GCAACCA>G	1.05551	0.00532953	-1.10352	0.00501459
ATACCTC>A	-1.02867	0.00419231	0.830071	0.00496927	East Asia
African vs. South Asian
A>T	-0.0313883	0.00283234	7e-07	0.00283234
C>G	0.0299455	0.00112988	-1.3e-06	0.00112988	African
CA>T	0.0261713	0.00958901	-0.0299316	0.00246867
CC>A	-0.0587686	0.00260881	0.0486385	0.00769159
CC>T	-0.064525	4.90506e-22	0.0607655	1.88266e-32
CG>T	0.0293192	0.00327476	-0.0330796	0.000638727
TCC>Tabc	-0.179198	1.71238e-118	0.114618	3.40798e-12
CTATA>T	-0.507208	0.00607955	0.482418	0.00742056	South Asia
CCCCCAG>G	-0.818078	0.00259882	0.767124	0.00269168
TATATATC>G	0.668283	0.00329383	-0.737976	0.00219208	African
African vs. East Asian
A>G	-0.0240084	7.64569e-11	2.461e-06	7.64569e-11
A>T	-0.0613481	2.4338e-35	1.5e-06	2.4338e-35
C>G	0.0248731	0.00689295	-1.1e-06	0.00689295	African
C>T	0.0299474	2.49808e-54	-5.9e-06	2.49808e-54
CC>A	-0.0736073	0.000278439	0.0584625	0.001607
GCT>T	-0.0627764	0.00908498	0.0742415	0.00222584
CTCGCG>T	1.24002	0.00277953	-1.24293	0.00356819
TAAAATA>T	-1.16025	0.00392828	1.13457	0.00480028
ATACCTC>A	-1.06146	0.00463664	0.828886	0.00568549	East Asia
TATATATC>G	0.711862	0.000393429	-0.747545	0.000128783	African
East Asian vs. South Asian
A>G	0.0277459	3.5858e-26	-2.838e-06	3.5858e-26
A>T	0.0299598	0.0039176	-8e-07	0.0039176
C>T	-0.0337203	8.37349e-89	6.656e-06	8.37349e-89
AC>T	0.103245	0.000430727	-0.0732632	0.00525554
CC>T	-0.102961	1.75607e-217	0.0692361	7.40997e-55
TCC>Tabc	-0.20022	2.40178e-155	0.0972813	5.35583e-05
CTATA>T	-0.519136	0.00531968	0.478638	0.00780691	South Asia
CTCGCG>T	-1.24442	0.00203991	1.24725	0.00267961
ATACCTC>A	0.906212	0.00853388	-0.81857	0.00906976	East Asia
CCCCCAG>G	-0.819499	0.00376641	0.764199	0.00440953
a previously reported in Mathieson and Reich
b previously reported in Harris and Pritchard
c previously reported in Aikens et al

### Sheet: S6 Table
S6 Table. Sample sizes and test likelihoods for each de novo comparison dataset.
Population	Additional quality filters	Context types	# Input variants	# Sites	Mean global poly. prob.	LL of mer-size models on 9-mer test data
						3-mer	5-mer	7-mer	9-mer
de novo Test	None	All	70864	1071430082	6.61e-05	-	-	-	-
de novo Train	None	All	70364	1071430011	6.57e-05	-150303	-148165	-147988	-147902
ALL-2+	None	All	175931807	2142860093	0.0821	-150978	-148309	-147125	-146349
ALL-2	None	All	56445957	2142860093	0.0263	-153490	-150931	-149782	-149139
ALL-1	None	All	193835345	2142860093	0.0905	-161890	-159597	-158541	-157929
ALL-1	AS_VQSLOD > 0	All	110553616	2142860093	0.0515916	-160228	-157857	-156734	-156195
ALL-1	AS_VQSLOD > 5	All	2059414	2142860093	0.000961059	-156499	-154045	-153173	-152950
ALL-1	AS_VQSLOD > 10	All	858923	2142860093	0.00040083	-155731	-153328	-152688	-152551
NFE-2+	None	All	82385269	2142860093	0.0384	-150483	-147810	-146637	-145889
NFE-2	None	All	28859708	2142860093	0.0135	-150517	-147826	-146656	-146006
NFE-1	None	All	112600422	2142860093	0.0525	-154143	-151566	-150389	-149673
NFE-1	AS_VQSLOD > 0	All	72021514	2142860093	0.03361	-152440	-149786	-148540	-147857
NFE-1	AS_VQSLOD > 5	All	5229479	2142860093	0.00244042	-150551	-147890	-146762	-146312
NFE-1	AS_VQSLOD > 10	All	2745421	2142860093	0.00128119	-150421	-147756	-146700	-146330
NFE-1+	AS_VQSLOD > 10	All	22827147	2142860093	0.0106527	-150573	-147888	-146664	-146030
Derived	None	All	14355652	2142860093	0.0067	-151100	-148554	-147541	-147099
ALL-1	None	CpG	6779778	35373575	0.191662	-20370	-20515.7	-20558.2	-20637.9
ALL-1	AS_VQSLOD > 10	CpG	61445	35373575	0.00173703	-19908.6	-20022.2	-20026.3	-20031.8
NFE-1	None	CpG	7658138	35373575	0.216493	-17943.4	-17941.8	-17912.6	-17919.2
NFE-1	AS_VQSLOD > 10	CpG	455743	35373575	0.0128837	-17453.1	-17393.1	-17335.4	-17327.3
NFE-2+	None	CpG	13075182	35373575	0.369631	-17540.1	-17481.4	-17418.8	-17383.4
ALL-1	None	non-CpG	187055567	2107486518	0.0887577	-133334	-130895	-129796	-129097
ALL-1	AS_VQSLOD > 10	non-CpG	797478	2107486518	0.000378402	-133082	-130543	-129858	-129699
NFE-1	None	non-CpG	104942284	2107486518	0.049795	-133139	-130564	-129416	-128687
NFE-1	AS_VQSLOD > 10	non-CpG	2289678	2107486518	0.00108645	-132925	-130320	-129328	-128972
NFE-2+	None	non-CpG	69310087	2107486518	0.0328876	-132935	-130321	-129210	-128498

### Sheet: S7 Table
S7 Table. Sample sizes and test likelihoods for each great ape comparison test.
Population	Test Data	# Input variants	# Sites	Mean global poly. prob.	LL of mer-size models on 9-mer test data
					3-mer	5-mer	7-mer	9-mer
pan troglodytes Test	-	2201083	395938273	0.00555916	-	-	-	-
pan troglodytes Train	pan troglodytes Test	2202101	395933385	0.0055618	-855185	-758244	-714662	-695428
homo sapiens	pan troglodytes Test	82385269	2142860093	0.0384464	-875544	-787533	-741839	-711910
gorilla gorilla	pan troglodytes Test	3759851	705664340	0.0053281	-876741	-785262	-741897	-721949
gorilla gorilla Test	-	1879221	352839565	0.00532599	-	-	-	-
gorilla gorilla Train	gorilla gorilla Test	1880630	352824775	0.00533021	-761141	-685346	-661587	-653856
homo sapiens	gorilla gorilla Test	82385269	2142860093	0.0384464	-786726	-718444	-692076	-676401
pan troglodytes	gorilla gorilla Test	4403184	791871658	0.00556048	-778357	-706608	-681185	-671062

### Sheet: S8 Table
S8 Table. Run-times for models with increasing sequence context windows.
Maximum mer size	Run time (s)	Time multiple increase
3	39	-
4	62	1.58974
5	104	1.67742
6	340	3.26923
7	1232	3.62353
8	4687	3.80438
9	18745	3.99936
